# *Prochlorococcus* extracellular vesicles: Molecular composition and adsorption to diverse microbes

**DOI:** 10.1101/2020.12.18.423521

**Authors:** Steven J. Biller, Rachel A. Lundeen, Laura R. Hmelo, Kevin W. Becker, Aldo A. Arellano, Keven Dooley, Katherine R. Heal, Laura T. Carlson, Benjamin A. S. Van Mooy, Anitra E. Ingalls, Sallie W. Chisholm

**Author notes:** Corresponding author: Steven J. Biller, Department of Biological Sciences, 106 Central St., Wellesley, MA 02481. Current address: Department of Biological Sciences, Wellesley College, Wellesley, MA.

## Abstract

Extracellular vesicles are small (~50–200 nm diameter) membrane-bound structures released by cells from all domains of life. While vesicles are abundant in the oceans, our understanding of their functions, both for cells themselves and the emergent ecosystem, is in its infancy. To advance this understanding, we analyzed the lipid, protein, and metabolite content of vesicles produced by the marine cyanobacterium *Prochlorococcus*. We show that *Prochlorococcus* exports an enormous array of cellular compounds into the surrounding seawater within vesicles. Vesicles produced by two different strains contain some materials in common, but also display numerous strain-specific differences, reflecting functional complexity within natural vesicle populations. *Prochlorococcus* vesicles contain active enzymes, indicating that they can mediate extracellular biogeochemical reactions in the ocean. We demonstrate that vesicles from *Prochlorococcus* and other bacteria associate with diverse microbes including the most abundant marine bacterium, *Pelagibacter*. Our observations suggest that vesicles may play diverse functional roles in the oceans, including but not limited to mediating energy and nutrient transfers, catalyzing extracellular biochemical reactions, and mitigating toxicity of reactive oxygen species. These findings indicate that a portion of ‘dissolved’ compounds in the oceans are not truly dissolved, but are instead packaged within locally structured, particulate vesicles.
