## Supplementary Table S5 for "*Prochlorococcus* extracellular vesicles: Molecular composition and adsorption to diverse microbes"

### Sheet: Table S5
Supplementary Table S5. Metabolite diversity in Prochlorococcus vesicle and cell samples. Values indicate either the number of unique mass features identified in each of the four analytical fractions or the number of mass features shared between the given set of samples and percent of total represented.
Sample or comparison	Analytical fraction
	HILICAqPos	HILICAqNeg	RPAqPos	RPOrgPos
MIT9312 cells	528	212	582	1438
MIT9312 vesicles	11	6	150	1495
MIT9313 cells	600	218	372	1520
MIT9313 vesicles	13	10	287	1725
Shared between cells of both strains	457 (68%)	173 (67%)	258 (37%)	1273 (75%)
Shared between vesicles of both strains	10 (71%)	6 (60%)	122 (38%)	1411 (78%)
Shared between cells and vesicles, MIT9312	3 (<1%)	0	106 (17%)	1031 (54%)
Shared between cells and vesicles, MIT9313	5 (<1%)	4 (2%)	80 (14%)	1174 (57%)
