## Supplementary Table S7 for "*Prochlorococcus* extracellular vesicles: Molecular composition and adsorption to diverse microbes"

### Sheet: Table S7
Supplementary Table S7. Targeted metabolites detected in cells and vesicles from Prochlorococcus strains MIT9312 and MIT9313. Values represent average relative biovolume-normalized peak areas with standard deviations (in parentheses), with the number of replicates where the compound was observed in a total of 3 biological replicates for each sample. Analytical fractions examined were reverse phas…
Compound Name	Analytical Fraction	MIT9312 cells	MIT9313 cells	MIT9312 vesicles	MIT9313 vesicles
Aconitic Acid	HILICNeg	0.00054 (8.8e-05), n=2	0.0016 (NA), n=1	nd	nd
Adenine	HILICPos	0.18 (0.049), n=3	0.5 (0.37), n=3	nd	nd
Adenosine	HILICPos	0.059 (0.012), n=2	nd	nd	nd
Adenosyl Homocysteine	RPAqPos	0.00029 (2e-05), n=3	0.00065 (0.00079), n=3	nd	nd
Adenosyl Methionine	RPAqPos	0.0017 (0.00058), n=3	0.02 (0.024), n=3	nd	nd
ADP	HILICNeg	0.0043 (NA), n=1	0.016 (0.0016), n=2	nd	nd
Alanine	HILICPos	0.02 (0.0054), n=3	0.032 (0.026), n=3	nd	nd
AMP	HILICNeg	0.024 (0.0057), n=3	0.016 (0.012), n=3	nd	nd
Arginine	HILICPos	0.014 (0.0029), n=3	0.019 (0.015), n=3	nd	nd
Asparagine	HILICPos	0.0027 (0.0012), n=3	0.061 (0.047), n=3	nd	nd
Aspartic acid	HILICPos	0.0087 (0.0012), n=3	0.052 (0.041), n=3	nd	nd
Betaine (glycine betaine)	HILICPos	nd	32 (23), n=3	nd	nd
Carotene	RPOrgPos	0.0024 (0.00037), n=3	0.0075 (0.0026), n=2	0.36 (0.23), n=3	0.54 (0.083), n=3
Chitobiose	HILICPos	nd	0.0053 (0.0042), n=3	nd	nd
Citric Acid	HILICNeg	nd	0.046 (0.039), n=3	nd	nd
Cysteic Acid	HILICNeg	0.00032 (3.4e-05), n=3	0.0011 (0.00093), n=3	nd	nd
Cystine	HILICPos	6.8e-05 (5.4e-05), n=3	nd	nd	nd
Cytidine	HILICPos	0.0028 (0.00093), n=3	0.0028 (0.0023), n=3	nd	nd
Cytosine	HILICPos	0.035 (0.0067), n=3	0.068 (0.067), n=3	nd	nd
Desthiobiotin	RPAqPos	1.4e-05 (9.3e-07), n=3	5.4e-05 (6.5e-05), n=3	nd	nd
FAD	HILICNeg	0.00022 (2.2e-05), n=3	0.00082 (0.00069), n=3	nd	nd
Fructose 6 phosphate	HILICNeg	0.0063 (0.0026), n=3	0.0084 (0.0068), n=3	nd	nd
Fumaric Acid	HILICNeg	0.0021 (0.00016), n=2	0.011 (0.00094), n=2	nd	nd
Glucose 1 phosphate	HILICNeg	0.0063 (0.0025), n=3	0.0083 (0.0067), n=3	nd	nd
Glucose 6 phosphate	HILICNeg	0.023 (0.0099), n=3	0.0075 (0.0073), n=3	nd	nd
Glucosylglycerol	HILICPos	0.00014 (6.3e-06), n=3	0.0074 (0.0058), n=3	nd	nd
Glutamic acid	HILICPos	1.5 (0.22), n=3	1.7 (1.3), n=3	nd	nd
Glutamine	HILICPos	0.0084 (0.0046), n=3	1.2 (0.87), n=3	nd	nd
Glutathione	RPAqPos	0.0011 (6.5e-05), n=3	0.0043 (0.0052), n=3	nd	nd
Glutathione Disulfide	HILICPos	0.025 (0.0014), n=3	0.048 (0.0026), n=2	nd	nd
Glycerol 3 phosphate	HILICNeg	0.0017 (0.00045), n=3	0.0017 (0.0014), n=3	nd	nd
GMP	HILICNeg	0.0014 (0.00054), n=3	0.00044 (0.00035), n=3	nd	nd
Guanine	HILICPos	0.026 (0.0056), n=3	0.0053 (0.0036), n=3	nd	nd
Guanosine	HILICPos	0.0019 (0.00081), n=3	0.00023 (0.00028), n=3	nd	nd
Histidine	HILICPos	0.012 (0.0014), n=3	0.019 (NA), n=1	nd	nd
Homocystine	HILICPos	0.00012 (4.2e-05), n=3	0.00014 (0.00011), n=3	nd	nd
Homoserine	HILICPos	0.0042 (0.00054), n=3	0.022 (0.017), n=3	nd	nd
Ketoglutaric Acid	HILICNeg	nd	0.014 (0.0028), n=2	nd	nd
L-Pyroglutamic acid	HILICNeg	0.028 (0.0024), n=3	nd	nd	nd
Lysine	HILICPos	0.0033 (0.0011), n=2	0.0092 (NA), n=1	nd	nd
Methionine	HILICPos	0.0021 (0.00037), n=3	6e-04 (0.00053), n=3	nd	nd
Methionine Sulfoxide	HILICPos	0.0024 (0.00029), n=3	0.00094 (0.0012), n=3	nd	nd
Methylthioadenosine	RPAqPos	0.0025 (0.00083), n=3	0.03 (0.036), n=3	nd	nd
N(e)-Acetyl-Lysine	HILICPos	0.002 (8.1e-05), n=3	0.0035 (0.0026), n=3	nd	nd
NAD	HILICNeg	0.0023 (0.00026), n=3	0.0037 (0.0028), n=3	nd	nd
NADP	HILICNeg	0.00022 (NA), n=1	0.0018 (NA), n=1	nd	nd
Orotic Acid	HILICNeg	0.0013 (NA), n=1	nd	nd	nd
Phenylalanine	RPAqPos	0.0072 (0.0018), n=3	0.04 (0.048), n=3	nd	nd
Phosphoglyceric Acid	HILICNeg	nd	0.04 (NA), n=1	nd	nd
Proline	HILICPos	0.022 (0.0055), n=3	0.06 (0.048), n=3	nd	nd
Pyridoxal Phosphate	RPAqPos	0.00013 (2.3e-05), n=3	0.00038 (0.00051), n=3	nd	nd
Riboflavin Monophosphate	HILICPos	0.00034 (2.6e-05), n=3	0.0031 (0.0029), n=3	nd	nd
Ribose 5 phosphate	HILICNeg	0.0016 (6e-04), n=3	0.00035 (3e-04), n=3	nd	nd
Serine	HILICPos	0.0056 (0.0017), n=3	0.0037 (0.003), n=3	nd	nd
Sucrose	HILICNeg	0.39 (0.0069), n=3	1.7 (1.2), n=3	nd	nd
Sulfoacetic Acid	HILICNeg	0.0014 (0.00027), n=3	0.0025 (0.0017), n=3	nd	nd
Thiamine monophosphate	RPAqPos	1.8e-05 (6.9e-06), n=2	3.1e-05 (2.2e-05), n=3	nd	nd
Threonine	HILICPos	0.0042 (0.00054), n=3	0.022 (0.017), n=3	nd	nd
trans Hydroxyl proline	HILICPos	0.00015 (2.5e-05), n=3	0.0013 (0.001), n=3	nd	nd
trans Retinal	RPOrgPos	0.00013 (1.7e-05), n=3	0.0015 (0.001), n=3	0.0032 (0.00022), n=2	0.0021 (0.00065), n=3
Tryptophan	RPAqPos	0.0043 (0.0014), n=3	0.027 (0.034), n=3	0.012 (NA), n=1	nd
Tyrosine	HILICPos	0.0062 (0.00084), n=3	0.015 (0.011), n=3	nd	nd
UDP-glucosamine	HILICNeg	0.0025 (0.00038), n=3	0.0056 (0.0043), n=3	nd	nd
UDP-glucose	HILICNeg	0.00014 (7.4e-05), n=3	0.00093 (0.00082), n=3	nd	nd
Uridine	HILICNeg	0.0025 (0.00081), n=3	nd	nd	nd
Vitamin B2	RPAqPos	2.4e-06 (4.5e-08), n=2	2.8e-05 (1.5e-05), n=2	nd	nd
Vitamin B3	RPAqPos	0.0014 (6e-04), n=3	nd	nd	nd
Vitamin B5	RPAqPos	5.6e-05 (1.7e-05), n=3	0.00079 (0.00089), n=3	nd	nd
Vitamin K1	RPOrgPos	2.5e-05 (1.7e-05), n=3	5.8e-05 (4.9e-05), n=3	0.0033 (0.0014), n=3	0.032 (0.01), n=3
Xanthine	RPAqPos	4.6e-05 (2.2e-05), n=3	2.4e-05 (NA), n=1	nd	nd
