## Supplementary Table S8 for "*Prochlorococcus* extracellular vesicles: Molecular composition and adsorption to diverse microbes"

### Sheet: Table S8
Supplementary Table S8. Experimental conditions used to analyze metabolite fractions.
Column shorthand	Fraction Injected	Rehydration Solution	Column	Column Temp	Mobile phase A	Mobile phase B	LC Gradient	Flow rate	Injection Volume	Polarity
HILIC	Aqueous	Water	SeQuant ZIC-pHILIC column (5 um particle size, 2.1 mm x 150 mm, from Millipore)	30 °C	85:15 acetonitrile to water with 10mM ammonium carbonate	85:15 water to acetonitrile with 10mM ammonium carbonate	100% A for 2 min, ramp to 64% B over 18 min, ramped up to 100% B over 1 min, hold at 100% B for 7 min, and equilibrated at 100% A for 22 min	0.15 mL min-1	2 µL	Positive and negative
RP	Aqueous	Water	Waters Acquity UPLC HSS Cyano column (1.8 um particle size, 2.1 mm x 100 mm) with an Acquity UPLC HSS Cyano guard column (1.8 um particle size, 2.1 mm x 5 mm)	35 °C	0.1% formic acid in water	0.1% formic acid in acetonitrile	95% A for 2 min, ramped to 100% B over 18 min, held at 100% B for 2 min, and equilibrated at 5% B for 5 min	0.4 mL min-1	15 µL	Positive
RP	Organic	1:1 Water: Acetonitrile	Waters Acquity UPLC HSS Cyano column (1.8 um particle size, 2.1 mm x 100 mm) with an Acquity UPLC HSS Cyano guard column (1.8 um particle size, 2.1 mm x 5 mm)	35 °C	0.1% formic acid in water	0.1% formic acid in acetonitrile	95% A for 2 min, ramped to 100% B over 18 min, held at 100% B for 2 min, and equilibrated at 5% B for 5 min	0.4 mL min-1	15 µL	Positive
