## Supplementary Table S9 for "*Prochlorococcus* extracellular vesicles: Molecular composition and adsorption to diverse microbes"

### Sheet: Table S9
Supplementary Table S9. Parameters for MS-DIAL analysis for each analytical fraction. See Tsugawa et al 2015 for full explanation and application of each of the parameters within MS-DIAL
	RPOrg	HILICNeg	HILICPos	RPAq
#Data collection parameters
Retention time begin	1	2	2	1
Retention time end	20	20	20	12
Mass range begin	80	80	80	80
Mass range end	800	800	800	800
MS2 mass range begin	0	0	0	0
MS2 mass range end	2000	2000	2000	2000
#Centroid parameters
MS1 tolerance	0.02	0.02	0.02	0.02
MS2 tolerance	0.02	0.02	0.02	0.02
#Isotope recognition
Maximum charged number	2	2	2	2
#Peak detection parameters
Smoothing method	LinearWeightedMovingAverage	LinearWeightedMovingAverage	LinearWeightedMovingAverage	LinearWeightedMovingAverage
Smoothing level	3	6	6	3
Minimum peak width	5	10	10	5
Minimum peak height	5000	30000	30000	5000
#Peak spotting parameters
Mass slice width	0.05	0.05	0.05	0.05
#Deconvolution parameters
Sigma window value	0.5	3	3	0.5
MS2Dec amplitude cut off	0.05	0.025	0.025	0.05
Exclude after precursor	TRUE	0.25	0.25	TRUE
Keep isotope until	0.5	60	60	0.5
Keep original precursor isotopes	FALSE	TRUE	TRUE	FALSE
#Alignment parameters setting
Retention time tolerance	0.05	0.2	0.2	0.2
MS1 tolerance	0.015	0.015	0.015	0.015
Retention time factor	0.5	0.5	0.5	0.5
MS1 factor	0.7	0.5	0.5	0.5
Peak count filter	0	0	0	0
N% detected in at least one group	80	80	80	80
Remove feature based on peak height fold-change	TRUE	TRUE	TRUE	TRUE
Sample max / blank average	50	50	50	50
Gap filling by compulsion	TRUE	TRUE	TRUE	TRUE
